# Gadusol in epidermal mucus protects larval zebrafish from UVB-induced DNA damage

**DOI:** 10.64898/2026.10.26.762048

**Authors:** Kristin Johnson, James A. Gagnon

## Abstract

Ultraviolet B (UVB) radiation causes DNA damage and poses a threat to organisms exposed to sunlight. Zebrafish embryos are protected from UVB by maternally deposited gadusol, a small-molecule sunscreen, but it has been unclear how protection is maintained as maternal gadusol is depleted during larval development. Here, we show that gadusol synthesis in the developing zebrafish skin is required for UVB defense throughout larval development. Maternal gadusol persists through early larval stages, but juvenile fish depend solely on zygotic gadusol for protection against DNA damage and death after UVB exposure. Melanin provides a more modest contribution to survival. Gadusol is present in the epidermal mucus layer at the body’s outermost surface, positioning it to absorb UVB before it reaches underlying cells. Depletion of epidermal mucocytes increases UVB-induced DNA damage and activates a DNA damage response. Together, these findings identify a maternal-to-zygotic handoff in gadusol-based photoprotection and support a model in which gadusol in surface mucus intercepts UVB before it reaches living tissues.
