## Supplementary material for "Gadusol in epidermal mucus protects larval zebrafish from UVB-induced DNA damage": Table S1

### Sheet: pvalues
0 kJ/m2
1dpf			2dpf			3dpf			4dpf			5dpf			6dpf			7dpf			8dpf			10dpf
	p adj			p adj			p adj			p adj			p adj			p adj			p adj			p adj			p adj
WT-mitfa-/-	1		WT-mitfa-/-	1		WT-mitfa-/-	1		WT-mitfa-/-	1		WT-mitfa-/-	1		WT-mitfa-/-	1		WT-mitfa-/-	1		WT-mitfa-/-	1		WT-mitfa-/-	1
WT-MZeevs	1		WT-MZeevs	1		WT-MZeevs	1		WT-MZeevs	1		WT-MZeevs	1		WT-MZeevs	1		WT-MZeevs	1		WT-MZeevs	1		WT-MZeevs	1
WT-Meevs	1		WT-Meevs	1		WT-Meevs	1		WT-Meevs	1		WT-Meevs	1		WT-Meevs	1		WT-Meevs	1		WT-Meevs	1		WT-Meevs	1
Meevs-MZeevs	1		Meevs-MZeevs	1		Meevs-MZeevs	1		Meevs-MZeevs	1		Meevs-MZeevs	1		Meevs-MZeevs	1		Meevs-MZeevs	1		Meevs-MZeevs	1		Meevs-MZeevs	1
1 kJ/m2
1dpf			2dpf			3dpf			4dpf			5dpf			6dpf			7dpf			8dpf			10dpf
	p adj			p adj			p adj			p adj			p adj			p adj			p adj			p adj			p adj
WT-mitfa-/-	1		WT-mitfa-/-	1		WT-mitfa-/-	1		WT-mitfa-/-	1		WT-mitfa-/-	1		WT-mitfa-/-	1		WT-mitfa-/-	1		WT-mitfa-/-	1		WT-mitfa-/-	1
WT-MZeevs	1		WT-MZeevs	1		WT-MZeevs	0.000477938		WT-MZeevs	0.0119291		WT-MZeevs	0.000146088		WT-MZeevs	0.105631		WT-MZeevs	0.00255821		WT-MZeevs	2.19469e-12		WT-MZeevs	1
WT-Meevs	1		WT-Meevs	0.999999		WT-Meevs	0.0471653		WT-Meevs	1		WT-Meevs	1		WT-Meevs	0.964329		WT-Meevs	0.999984		WT-Meevs	1.69473e-05		WT-Meevs	1
Meevs-MZeevs	1		Meevs-MZeevs	1		Meevs-MZeevs	1		Meevs-MZeevs	0.105631		Meevs-MZeevs	0.380001		Meevs-MZeevs	1		Meevs-MZeevs	0.989107		Meevs-MZeevs	0.975055		Meevs-MZeevs	1
2.5 kJ/m2
1dpf			2dpf			3dpf			4dpf			5dpf			6dpf			7dpf			8dpf			10dpf
	p adj			p adj			p adj			p adj			p adj			p adj			p adj			p adj			p adj
WT-mitfa-/-	1		WT-mitfa-/-	1		WT-mitfa-/-	0.590367		WT-mitfa-/-	1		WT-mitfa-/-	1		WT-mitfa-/-	1		WT-mitfa-/-	1		WT-mitfa-/-	1		WT-mitfa-/-	1
WT-MZeevs	1		WT-MZeevs	1		WT-MZeevs	1		WT-MZeevs	2.53832e-10		WT-MZeevs	2.53832e-10		WT-MZeevs	2.01644e-07		WT-MZeevs	2.33083e-08		WT-MZeevs	1.11701e-08		WT-MZeevs	1
WT-Meevs	1		WT-Meevs	1		WT-Meevs	0.380001		WT-Meevs	2.33083e-08		WT-Meevs	1.17504e-09		WT-Meevs	8.13949e-07		WT-Meevs	4.82482e-08		WT-Meevs	1.11701e-08		WT-Meevs	1
Meevs-MZeevs	1		Meevs-MZeevs	1		Meevs-MZeevs	0.380001		Meevs-MZeevs	1		Meevs-MZeevs	1		Meevs-MZeevs	1		Meevs-MZeevs	1		Meevs-MZeevs	1		Meevs-MZeevs	1
5 kJ/m2
1dpf			2dpf			3dpf			4dpf			5dpf			6dpf			7dpf			8dpf			10dpf
	p adj			p adj			p adj			p adj			p adj			p adj			p adj			p adj			p adj
WT-mitfa-/-	1		WT-mitfa-/-	1		WT-mitfa-/-	1		WT-mitfa-/-	0.0304434		WT-mitfa-/-	0.677631		WT-mitfa-/-	1		WT-mitfa-/-	1		WT-mitfa-/-	1		WT-mitfa-/-	1
WT-MZeevs	1		WT-MZeevs	1		WT-MZeevs	1		WT-MZeevs	1.18524e-05		WT-MZeevs	0.00043002		WT-MZeevs	0.999645		WT-MZeevs	0.999999		WT-MZeevs	1		WT-MZeevs	1
WT-Meevs	1		WT-Meevs	1		WT-Meevs	1		WT-Meevs	1.18524e-05		WT-Meevs	0.00043002		WT-Meevs	0.999645		WT-Meevs	0.999999		WT-Meevs	1		WT-Meevs	0.999995
Meevs-MZeevs	1		Meevs-MZeevs	1		Meevs-MZeevs	1		Meevs-MZeevs	1		Meevs-MZeevs	1		Meevs-MZeevs	1		Meevs-MZeevs	1		Meevs-MZeevs	1		Meevs-MZeevs	0.984728

### Sheet: percent survival
PercentSurvival	Genotype	dpf	UVBdose
88	WT	1	0KJ
88	WT	1	0KJ
100	WT	1	0KJ
0	WT	1	1KJ
4	WT	1	1KJ
8	WT	1	1KJ
0	WT	1	2.5KJ
0	WT	1	2.5KJ
0	WT	1	2.5KJ
0	WT	1	5KJ
0	WT	1	5KJ
0	WT	1	5KJ
92	mitfa	1	0KJ
96	mitfa	1	0KJ
88	mitfa	1	0KJ
0	mitfa	1	1KJ
8	mitfa	1	1KJ
0	mitfa	1	1KJ
0	mitfa	1	2.5KJ
0	mitfa	1	2.5KJ
0	mitfa	1	2.5KJ
0	mitfa	1	5KJ
0	mitfa	1	5KJ
0	mitfa	1	5KJ
76	Meevs	1	0KJ
100	Meevs	1	0KJ
100	Meevs	1	0KJ
0	Meevs	1	1KJ
0	Meevs	1	1KJ
0	Meevs	1	1KJ
0	Meevs	1	2.5KJ
0	Meevs	1	2.5KJ
0	Meevs	1	2.5KJ
0	Meevs	1	5KJ
0	Meevs	1	5KJ
0	Meevs	1	5KJ
76	Mzeevs	1	0KJ
100	Mzeevs	1	0KJ
96	Mzeevs	1	0KJ
0	Mzeevs	1	1KJ
0	Mzeevs	1	1KJ
0	Mzeevs	1	1KJ
0	Mzeevs	1	2.5KJ
0	Mzeevs	1	2.5KJ
0	Mzeevs	1	2.5KJ
0	Mzeevs	1	5KJ
0	Mzeevs	1	5KJ
0	Mzeevs	1	5KJ
100	WT	2	0KJ
100	WT	2	0KJ
100	WT	2	0KJ
8	WT	2	1KJ
52	WT	2	1KJ
16	WT	2	1KJ
0	WT	2	2.5KJ
0	WT	2	2.5KJ
0	WT	2	2.5KJ
0	WT	2	5KJ
0	WT	2	5KJ
0	WT	2	5KJ
96	mitfa	2	0KJ
96	mitfa	2	0KJ
100	mitfa	2	0KJ
12	mitfa	2	1KJ
0	mitfa	2	1KJ
0	mitfa	2	1KJ
0	mitfa	2	2.5KJ
0	mitfa	2	2.5KJ
0	mitfa	2	2.5KJ
0	mitfa	2	5KJ
0	mitfa	2	5KJ
0	mitfa	2	5KJ
92	Meevs	2	0KJ
92	Meevs	2	0KJ
96	Meevs	2	0KJ
0	Meevs	2	1KJ
0	Meevs	2	1KJ
0	Meevs	2	1KJ
0	Meevs	2	2.5KJ
0	Meevs	2	2.5KJ
0	Meevs	2	2.5KJ
0	Meevs	2	5KJ
0	Meevs	2	5KJ
0	Meevs	2	5KJ
63.6364	Mzeevs	2	0KJ
100	Mzeevs	2	0KJ
100	Mzeevs	2	0KJ
0	Mzeevs	2	1KJ
0	Mzeevs	2	1KJ
0	Mzeevs	2	1KJ
0	Mzeevs	2	2.5KJ
0	Mzeevs	2	2.5KJ
0	Mzeevs	2	2.5KJ
0	Mzeevs	2	5KJ
0	Mzeevs	2	5KJ
0	Mzeevs	2	5KJ
96	WT	3	0KJ
100	WT	3	0KJ
100	WT	3	0KJ
80	WT	3	1KJ
84	WT	3	1KJ
52	WT	3	1KJ
20	WT	3	2.5KJ
64	WT	3	2.5KJ
48	WT	3	2.5KJ
0	WT	3	5KJ
16	WT	3	5KJ
0	WT	3	5KJ
96	mitfa	3	0KJ
92	mitfa	3	0KJ
100	mitfa	3	0KJ
56	mitfa	3	1KJ
36	mitfa	3	1KJ
60	mitfa	3	1KJ
8	mitfa	3	2.5KJ
0	mitfa	3	2.5KJ
0	mitfa	3	2.5KJ
0	mitfa	3	5KJ
0	mitfa	3	5KJ
0	mitfa	3	5KJ
100	Meevs	3	0KJ
92	Meevs	3	0KJ
100	Meevs	3	0KJ
12	Meevs	3	1KJ
8	Meevs	3	1KJ
40	Meevs	3	1KJ
0	Meevs	3	2.5KJ
0	Meevs	3	2.5KJ
0	Meevs	3	2.5KJ
0	Meevs	3	5KJ
0	Meevs	3	5KJ
0	Meevs	3	5KJ
92	Mzeevs	3	0KJ
76	Mzeevs	3	0KJ
100	Mzeevs	3	0KJ
0	Mzeevs	3	1KJ
4	Mzeevs	3	1KJ
20	Mzeevs	3	1KJ
0	Mzeevs	3	2.5KJ
0	Mzeevs	3	2.5KJ
0	Mzeevs	3	2.5KJ
0	Mzeevs	3	5KJ
0	Mzeevs	3	5KJ
0	Mzeevs	3	5KJ
96	WT	4	0KJ
96	WT	4	0KJ
100	WT	4	0KJ
96	WT	4	1KJ
96	WT	4	1KJ
100	WT	4	1KJ
88	WT	4	2.5KJ
92	WT	4	2.5KJ
96	WT	4	2.5KJ
64	WT	4	5KJ
72	WT	4	5KJ
80	WT	4	5KJ
92	mitfa	4	0KJ
100	mitfa	4	0KJ
100	mitfa	4	0KJ
92	mitfa	4	1KJ
100	mitfa	4	1KJ
92	mitfa	4	1KJ
80	mitfa	4	2.5KJ
80	mitfa	4	2.5KJ
84	mitfa	4	2.5KJ
36	mitfa	4	5KJ
16	mitfa	4	5KJ
4	mitfa	4	5KJ
92	Meevs	4	0KJ
92	Meevs	4	0KJ
96	Meevs	4	0KJ
84	Meevs	4	1KJ
92	Meevs	4	1KJ
92	Meevs	4	1KJ
0	Meevs	4	2.5KJ
16	Meevs	4	2.5KJ
8	Meevs	4	2.5KJ
0	Meevs	4	5KJ
0	Meevs	4	5KJ
0	Meevs	4	5KJ
84	Mzeevs	4	0KJ
100	Mzeevs	4	0KJ
64	Mzeevs	4	0KJ
52	Mzeevs	4	1KJ
36	Mzeevs	4	1KJ
36	Mzeevs	4	1KJ
0	Mzeevs	4	2.5KJ
0	Mzeevs	4	2.5KJ
0	Mzeevs	4	2.5KJ
0	Mzeevs	4	5KJ
0	Mzeevs	4	5KJ
0	Mzeevs	4	5KJ
96	WT	5	0KJ
100	WT	5	0KJ
96	WT	5	0KJ
100	WT	5	1KJ
96	WT	5	1KJ
100	WT	5	1KJ
92	WT	5	2.5KJ
100	WT	5	2.5KJ
84	WT	5	2.5KJ
60	WT	5	5KJ
60	WT	5	5KJ
72.7273	WT	5	5KJ
96	mitfa	5	0KJ
100	mitfa	5	0KJ
100	mitfa	5	0KJ
88	mitfa	5	1KJ
100	mitfa	5	1KJ
100	mitfa	5	1KJ
80	mitfa	5	2.5KJ
72	mitfa	5	2.5KJ
84	mitfa	5	2.5KJ
40	mitfa	5	5KJ
4	mitfa	5	5KJ
28	mitfa	5	5KJ
84	Meevs	5	0KJ
96	Meevs	5	0KJ
92	Meevs	5	0KJ
56	Meevs	5	1KJ
88	Meevs	5	1KJ
84	Meevs	5	1KJ
0	Meevs	5	2.5KJ
8	Meevs	5	2.5KJ
0	Meevs	5	2.5KJ
0	Meevs	5	5KJ
0	Meevs	5	5KJ
0	Meevs	5	5KJ
92	Mzeevs	5	0KJ
100	Mzeevs	5	0KJ
100	Mzeevs	5	0KJ
48	Mzeevs	5	1KJ
36	Mzeevs	5	1KJ
12	Mzeevs	5	1KJ
0	Mzeevs	5	2.5KJ
0	Mzeevs	5	2.5KJ
0	Mzeevs	5	2.5KJ
0	Mzeevs	5	5KJ
0	Mzeevs	5	5KJ
0	Mzeevs	5	5KJ
92	WT	6	0KJ
96	WT	6	0KJ
68	WT	6	0KJ
80	WT	6	1KJ
80	WT	6	1KJ
92	WT	6	1KJ
56	WT	6	2.5KJ
100	WT	6	2.5KJ
84	WT	6	2.5KJ
48	WT	6	5KJ
0	WT	6	5KJ
40	WT	6	5KJ
100	mitfa	6	0KJ
68	mitfa	6	0KJ
100	mitfa	6	0KJ
100	mitfa	6	1KJ
72	mitfa	6	1KJ
96	mitfa	6	1KJ
100	mitfa	6	2.5KJ
76	mitfa	6	2.5KJ
76	mitfa	6	2.5KJ
60	mitfa	6	5KJ
0	mitfa	6	5KJ
0	mitfa	6	5KJ
96	Meevs	6	0KJ
88	Meevs	6	0KJ
100	Meevs	6	0KJ
16	Meevs	6	1KJ
84	Meevs	6	1KJ
48	Meevs	6	1KJ
0	Meevs	6	2.5KJ
4	Meevs	6	2.5KJ
4	Meevs	6	2.5KJ
0	Meevs	6	5KJ
0	Meevs	6	5KJ
0	Meevs	6	5KJ
92	Mzeevs	6	0KJ
92	Mzeevs	6	0KJ
92	Mzeevs	6	0KJ
40	Mzeevs	6	1KJ
40	Mzeevs	6	1KJ
24	Mzeevs	6	1KJ
0	Mzeevs	6	2.5KJ
0	Mzeevs	6	2.5KJ
0	Mzeevs	6	2.5KJ
0	Mzeevs	6	5KJ
0	Mzeevs	6	5KJ
0	Mzeevs	6	5KJ
100	WT	7	0KJ
100	WT	7	0KJ
96	WT	7	0KJ
92	WT	7	1KJ
96	WT	7	1KJ
88	WT	7	1KJ
88	WT	7	2.5KJ
64	WT	7	2.5KJ
100	WT	7	2.5KJ
12	WT	7	5KJ
12	WT	7	5KJ
52	WT	7	5KJ
88	mitfa	7	0KJ
84	mitfa	7	0KJ
88	mitfa	7	0KJ
84	mitfa	7	1KJ
80	mitfa	7	1KJ
72	mitfa	7	1KJ
48	mitfa	7	2.5KJ
64	mitfa	7	2.5KJ
72	mitfa	7	2.5KJ
0	mitfa	7	5KJ
52	mitfa	7	5KJ
4	mitfa	7	5KJ
95.6522	Meevs	7	0KJ
92	Meevs	7	0KJ
92	Meevs	7	0KJ
66.6667	Meevs	7	1KJ
44	Meevs	7	1KJ
84	Meevs	7	1KJ
0	Meevs	7	2.5KJ
0	Meevs	7	2.5KJ
4	Meevs	7	2.5KJ
0	Meevs	7	5KJ
0	Meevs	7	5KJ
0	Meevs	7	5KJ
96	Mzeevs	7	0KJ
92	Mzeevs	7	0KJ
80	Mzeevs	7	0KJ
36	Mzeevs	7	1KJ
0	Mzeevs	7	1KJ
60	Mzeevs	7	1KJ
0	Mzeevs	7	2.5KJ
0	Mzeevs	7	2.5KJ
0	Mzeevs	7	2.5KJ
0	Mzeevs	7	5KJ
0	Mzeevs	7	5KJ
0	Mzeevs	7	5KJ
88	WT	8	0KJ
96	WT	8	0KJ
72	WT	8	0KJ
98	WT	8	0KJ
90	WT	8	0KJ
96	WT	8	1KJ
100	WT	8	1KJ
88	WT	8	1KJ
98	WT	8	1KJ
88	WT	8	1KJ
84	WT	8	2.5KJ
96	WT	8	2.5KJ
76	WT	8	2.5KJ
44	WT	8	5KJ
0	WT	8	5KJ
4	WT	8	5KJ
92	mitfa	8	0KJ
92	mitfa	8	0KJ
88	mitfa	8	0KJ
92	mitfa	8	1KJ
80	mitfa	8	1KJ
64	mitfa	8	1KJ
68	mitfa	8	2.5KJ
80	mitfa	8	2.5KJ
60	mitfa	8	2.5KJ
0	mitfa	8	5KJ
0	mitfa	8	5KJ
0	mitfa	8	5KJ
84	Meevs	8	0KJ
92	Meevs	8	0KJ
84	Meevs	8	0KJ
92	Meevs	8	0KJ
90	Meevs	8	0KJ
92	Meevs	8	1KJ
8	Meevs	8	1KJ
8	Meevs	8	1KJ
50	Meevs	8	1KJ
36	Meevs	8	1KJ
0	Meevs	8	2.5KJ
0	Meevs	8	2.5KJ
0	Meevs	8	2.5KJ
0	Meevs	8	5KJ
0	Meevs	8	5KJ
0	Meevs	8	5KJ
88	Mzeevs	8	0KJ
100	Mzeevs	8	0KJ
84	Mzeevs	8	0KJ
92	Mzeevs	8	0KJ
86	Mzeevs	8	0KJ
16	Mzeevs	8	1KJ
8	Mzeevs	8	1KJ
28	Mzeevs	8	1KJ
8	Mzeevs	8	1KJ
2	Mzeevs	8	1KJ
0	Mzeevs	8	2.5KJ
0	Mzeevs	8	2.5KJ
0	Mzeevs	8	2.5KJ
0	Mzeevs	8	5KJ
0	Mzeevs	8	5KJ
0	Mzeevs	8	5KJ
92	WT	10	0KJ
100	WT	10	0KJ
96	WT	10	0KJ
100	WT	10	1KJ
100	WT	10	1KJ
96	WT	10	1KJ
40	WT	10	2.5KJ
92	WT	10	2.5KJ
69.5652	WT	10	2.5KJ
4	WT	10	5KJ
95.6522	WT	10	5KJ
0	WT	10	5KJ
100	mitfa	10	0KJ
96.2963	mitfa	10	0KJ
88	mitfa	10	0KJ
92	mitfa	10	1KJ
100	mitfa	10	1KJ
96	mitfa	10	1KJ
40	mitfa	10	2.5KJ
88	mitfa	10	2.5KJ
40.9091	mitfa	10	2.5KJ
0	mitfa	10	5KJ
91.3043	mitfa	10	5KJ
0	mitfa	10	5KJ
100	Meevs	10	0KJ
91.6667	Meevs	10	0KJ
100	Meevs	10	0KJ
100	Meevs	10	1KJ
95.8333	Meevs	10	1KJ
100	Meevs	10	1KJ
91.6667	Meevs	10	2.5KJ
25	Meevs	10	2.5KJ
100	Meevs	10	2.5KJ
90.9091	Meevs	10	5KJ
0	Meevs	10	5KJ
88	Meevs	10	5KJ
100	Mzeevs	10	0KJ
100	Mzeevs	10	0KJ
100	Mzeevs	10	1KJ
96	Mzeevs	10	1KJ
66.6667	Mzeevs	10	2.5KJ
56	Mzeevs	10	2.5KJ
8.69565	Mzeevs	10	5KJ
36	Mzeevs	10	5KJ
